# Chromatin states at homeoprotein loci distinguish axolotl limb segments prior to regeneration

**DOI:** 10.1101/2022.11.14.516253

**Authors:** Akane Kawaguchi, Jingkui Wang, Dunja Knapp, Prayag Murawala, Sergej Nowoshilow, Wouter Masselink, Yuka Taniguchi-Sugiura, Jifeng Fei, Elly M. Tanaka

**Author notes:** These authors contributed equally to this work (Akane Kawaguchi, Jingkui Wang). National Institute of Genetics, Mishima, Shizuoka, Japan (Akane Kawaguchi). Department of computational biology and digital sciences, Boehringer-Ingelheim RCV, Vienna, Austria.

## Abstract

The salamander limb regenerates only the missing portion. Each limb segment can only form segments equivalent to- or more distal to their own identity, relying on a property termed “positional information”. How positional information is encoded in limb cells has been unknown. By cell-type-specific chromatin profiling of upper arm, lower arm, and hand, we found segment-specific levels of histone H3K27me3 at limb homeoprotein gene loci but not their upstream regulators, constituting an intrinsic segment information code. During regeneration, regeneration-specific regulatory elements became active prior to the re-appearance of developmental regulatory elements. This means that, in the hand segment, the permissive chromatin state of the hand homeoprotein gene *HoxA13* engages with regeneration regulatory elements, bypassing the upper limb program.
