## Supplemental Tables folder for "Chromatin states at homeoprotein loci distinguish axolotl limb segments prior to regeneration": Supp_table1 copy.xls

### Sheet: Shee1 - ATAC-seq_samples
SampleID	condition	samples	usable.reads
161519	HEAD	HEAD_161519	114351562
161522	Mature_Hand	Mature_Hand_161522	148570750
102659	Mature_Hand	Mature_Hand_102659	74473848
74940	Mature_Hand	Mature_Hand_74940	69893326
161521	Mature_LA	Mature_LA_161521	180561068
102657	Mature_LA	Mature_LA_102657	31503744
74939	Mature_LA	Mature_LA_74939	20434056
166903	Mature_UA	Mature_UA_166903	131812642
102655	Mature_UA	Mature_UA_102655	49831074
136159	Mature_UA	Mature_UA_136159	110562506
136164	Mature_UA	Mature_UA_136164	113153198
74938	Mature_UA	Mature_UA_74938	37336504
177595/177597	HEAD	HEAD_177595.177597	104139428
177596/177598	Mature_LA	Mature_LA_177596.177598	116042234
SampleID	condition	samples	usable
136168	BL_UA_13dpa_distal	BL_UA_13dpa_distal_136168	131477964
136163	BL_UA_13dpa_distal	BL_UA_13dpa_distal_136163	114780238
136162	BL_UA_13dpa_proximal	BL_UA_13dpa_proximal_136162	128068114
136167	BL_UA_13dpa_proximal	BL_UA_13dpa_proximal_136167	118218320
136160	BL_UA_5dpa	BL_UA_5dpa_136160	160872196
136165	BL_UA_5dpa	BL_UA_5dpa_136165	121816136
89542	BL_UA_5dpa	BL_UA_5dpa_89542	31187840
89543	BL_UA_5dpa	BL_UA_5dpa_89543	33305956
136161	BL_UA_9dpa	BL_UA_9dpa_136161	109967890
136166	BL_UA_9dpa	BL_UA_9dpa_136166	141188306
137329	Embryo_Stage40	Embryo_Stage40_137329	162730714
137330	Embryo_Stage40	Embryo_Stage40_137330	147734194
93324	Embryo_Stage40	Embryo_Stage40_93324	23102328
93325	Embryo_Stage40	Embryo_Stage40_93325	25460670
93321	Embryo_Stage44_distal	Embryo_Stage44_distal_93321	99987054
93323	Embryo_Stage44_distal	Embryo_Stage44_distal_93323	107738016
93320	Embryo_Stage44_proximal	Embryo_Stage44_proximal_93320	79446386
93322	Embryo_Stage44_proximal	Embryo_Stage44_proximal_93322	104275028
136159	Mature_UA	Mature_UA_136159	110562506
136164	Mature_UA	Mature_UA_136164	113153198

### Sheet: Sheet2 - CUT&Tag_samples
SampleID	sample	marks	batch	fileName	total.read	aligned	unique	unique.rmdup
163647	Mature_UA	IgG	mRep1	IgG_Mature_UA_163647	59359514	36461730	19685468	6977870
163649	Mature_UA	H3K4me3	mRep1	H3K4me3_Mature_UA_163649	54760014	43629660	29965664	24495450
163650	Mature_UA	H3K27me3	mRep1	H3K27me3_Mature_UA_163650	72417304	56292902	40692416	30355154
163652	Mature_LA	H3K4me1	mRep1	H3K4me1_Mature_LA_163652	61208216	43466868	26276558	17708210
163653	Mature_LA	H3K4me3	mRep1	H3K4me3_Mature_LA_163653	54255804	42964620	29401628	23977554
163654	Mature_LA	H3K27me3	mRep1	H3K27me3_Mature_LA_163654	41526648	33776936	24741604	20587870
163657	Mature_Hand	H3K4me3	mRep1	H3K4me3_Mature_Hand_163657	57685252	46460646	31857044	25127896
163658	Mature_Hand	H3K27me3	mRep1	H3K27me3_Mature_Hand_163658	57125344	47026610	33955326	23757746
164156	Mature_UA	IgG	mRep1	IgG_Mature_UA_164156	61365490	46970406	25537040	2875774
164157	Mature_LA	IgG	mRep1	IgG_Mature_LA_164157	58147794	41333878	22223982	3336162
164158	Mature_Hand	IgG	mRep1	IgG_Mature_Hand_164158	48989606	36442926	19496142	2307386
177599	Mature_UA	H3K4me3	mRep2	H3K4me3_Mature_UA_177599	389675134	341257402	243534780	64153096
177600	Mature_LA	H3K4me3	mRep2	H3K4me3_Mature_LA_177600	437710600	374297040	259931170	102247902
177601	Mature_Hand	H3K4me3	mRep2	H3K4me3_Mature_Hand_177601	529764412	448909812	296925550	87228690
182553	Mature_UA	H3K4me1	mRep1	H3K4me1_Mature_UA_182553	503536826	403582108	275976846	25270738
182555	Mature_Hand	H3K4me1	mRep1	H3K4me1_Mature_Hand_182555	382172142	293617488	194564742	24447924
185739	Mature_UA	IgG	rRep1	IgG_Mature_UA_185739	61625286	47803856	29644376	3956690
185740	Mature_UA	H3K4me1	rRep1	H3K4me1_Mature_UA_185740	195306368	175444938	140356674	62559834
185741	Mature_UA	H3K4me3	rRep1	H3K4me3_Mature_UA_185741	82799984	73285208	47254966	33409850
185742	Mature_UA	H3K27me3	rRep1	H3K27me3_Mature_UA_185742	70571544	61757924	48422890	21213478
185744	BL5dpa	IgG	rRep1	IgG_BL5dpa_185744	66627766	53381584	33203006	8457696
185745	BL5dpa	H3K4me1	rRep1	H3K4me1_BL5dpa_185745	155034526	139300896	112885634	79725554
185746	BL5dpa	H3K4me3	rRep1	H3K4me3_BL5dpa_185746	65659522	57457214	41316404	27847348
185747	BL5dpa	H3K27me3	rRep1	H3K27me3_BL5dpa_185747	79700872	71209060	56775832	41449890
185749	BL9dpa	IgG	rRep1	IgG_BL9dpa_185749	50716606	39527184	24313940	6463650
185750	BL9dpa	H3K4me1	rRep1	H3K4me1_BL9dpa_185750	129124636	114896618	90080452	61974180
185751	BL9dpa	H3K4me3	rRep1	H3K4me3_BL9dpa_185751	75751320	66637344	43601638	30964690
185753	BL9dpa	H3K27me3	rRep1	H3K27me3_BL9dpa_185753	127511684	112508666	88394948	53618346
185754	BL13dpa.prox	IgG	rRep1	IgG_BL13dpa.prox_185754	58479416	45790246	28655390	8728494
185755	BL13dpa.prox	H3K4me1	rRep1	H3K4me1_BL13dpa.prox_185755	121518568	108102178	87665518	65210706
185756	BL13dpa.prox	H3K4me3	rRep1	H3K4me3_BL13dpa.prox_185756	71703962	61982186	44310944	31413754
185757	BL13dpa.prox	H3K27me3	rRep1	H3K27me3_BL13dpa.prox_185757	55042400	48061238	37586790	22499796
185759	BL13dpa.dist	IgG	rRep1	IgG_BL13dpa.dist_185759	69815894	51854162	31404466	7725732
185760	BL13dpa.dist	H3K4me1	rRep1	H3K4me1_BL13dpa.dist_185760	125161374	107840144	82643878	52125900
185761	BL13dpa.dist	H3K4me3	rRep1	H3K4me3_BL13dpa.dist_185761	61405544	53175326	36874380	27661186
185762	BL13dpa.dist	H3K27me3	rRep1	H3K27me3_BL13dpa.dist_185762	62571650	53200740	40338226	26772408
185764	Mature_UA	IgG	rRep2	IgG_Mature_UA_185764	59381940	47252934	30881452	7488536
185765	Mature_UA	H3K4me1	rRep2	H3K4me1_Mature_UA_185765	134998152	119489672	95548988	52869122
185766	Mature_UA	H3K4me3	rRep2	H3K4me3_Mature_UA_185766	70464160	60125446	41867656	20465304
185767	Mature_UA	H3K27me3	rRep2	H3K27me3_Mature_UA_185767	59959900	52796660	41333540	22716542
185769	BL5dpa	IgG	rRep2	IgG_BL5dpa_185769	52905872	37056438	23173206	2843258
185770	BL5dpa	H3K4me1	rRep2	H3K4me1_BL5dpa_185770	136372348	119351936	91844498	33020208
185771	BL5dpa	H3K4me3	rRep2	H3K4me3_BL5dpa_185771	38280118	32289146	22583804	11080394
185772	BL5dpa	H3K27me3	rRep2	H3K27me3_BL5dpa_185772	66768812	58211034	45385300	24240000
185774	BL9dpa	IgG	rRep2	IgG_BL9dpa_185774	66216416	50575654	32327200	5827744
185775	BL9dpa	H3K4me1	rRep2	H3K4me1_BL9dpa_185775	153690276	136044212	109049748	64800078
185776	BL9dpa	H3K4me3	rRep2	H3K4me3_BL9dpa_185776	66178084	57136266	40597228	26429264
185777	BL9dpa	H3K27me3	rRep2	H3K27me3_BL9dpa_185777	66566214	58185360	45872596	28752228
185779	BL13dpa.prox	IgG	rRep2	IgG_BL13dpa.prox_185779	74856596	56237458	35419864	8212474
185780	BL13dpa.prox	H3K4me1	rRep2	H3K4me1_BL13dpa.prox_185780	133748680	118171776	94227380	61047608
185781	BL13dpa.prox	H3K4me3	rRep2	H3K4me3_BL13dpa.prox_185781	70422552	60323532	41819668	25515040
185782	BL13dpa.prox	H3K27me3	rRep2	H3K27me3_BL13dpa.prox_185782	70063634	59123084	44173658	23006738
185784	BL13dpa.dist	IgG	rRep2	IgG_BL13dpa.dist_185784	65527044	47570586	29500264	5913740
185785	BL13dpa.dist	H3K4me1	rRep2	H3K4me1_BL13dpa.dist_185785	155793378	136712372	109195316	60468636
185788	BL13dpa.dist	H3K4me3	rRep2	H3K4me3_BL13dpa.dist_185788	73899154	62944122	44010978	26934230
185790	BL13dpa.dist	H3K27me3	rRep2	H3K27me3_BL13dpa.dist_185790	60450318	52052898	39831932	24780450
186059	Mature_UA	IgG	mRep2	IgG_Mature_UA_186059	49744698	39685724	24640908	4067552
186060	Mature_UA	H3K4me1	mRep2	H3K4me1_Mature_UA_186060	118734898	105678040	79915202	45174786
186061	Mature_UA	H3K27me3	mRep2	H3K27me3_Mature_UA_186061	49714312	44673662	35541340	24216650
186063	Mature_LA	H3K4me1	mRep2	H3K4me1_Mature_LA_186063	124609496	110275782	85095122	52672216
186064	Mature_LA	H3K27me3	mRep2	H3K27me3_Mature_LA_186064	56546060	48982368	38705166	26000236
186066	Mature_Hand	H3K4me1	mRep2	H3K4me1_Mature_Hand_186066	108915396	95936332	78118640	48822918
186067	Mature_Hand	H3K27me3	mRep2	H3K27me3_Mature_Hand_186067	76713218	67860530	54156566	36854880
