## Supplemental Tables folder for "Chromatin states at homeoprotein loci distinguish axolotl limb segments prior to regeneration": Supp_table3 copy.xls

### Sheet: Sheet1 - Differ.His_geneCentric
geneID	gene	H3K4me3_mUA	H3K4me3_mLA	H3K4me3_mHand	H3K27me3_mUA	H3K27me3_mLA	H3K27me3_mHand	H3K4me1_mUA	H3K4me1_mLA	H3K4me1_mHand	mLA.vs.mUA.pval.H3K27me3	mHand.vs.mUA.pval.H3K27me3	mHand.vs.mLA.pval.H3K27me3	logFC.mLA.vs.mUA.H3K27me3	P.Value.mLA.vs.mUA.H3K27me3	adj.P.Val.mLA.vs.mUA.H3K27me3	logFC.mHand.vs.mUA.H3K27me3	P.Value.mHand.vs.mUA.H3K27me3	adj.P.Val.mHand.vs.mUA.H3K27me3	logFC.mHand.vs.mLA.H3K27me3	P.Value.mHand.vs.mLA.H3K27me3	adj.P.Val.mHand.vs.mLA.H3K27me3
AMEX60DD023498	PLXND1	0.0273953	0.0156474	-0.0430427	-0.981771	-0.374492	1.35626	0.249459	-0.08681	-0.162649	0.00167848	3.56829e-07	6.475e-06	0.60167	0.00167848	0.0497319	2.33243	3.56829e-07	0.00128069	1.73076	6.475e-06	0.00544317
AMEX60DD024424	MEIS3	0.0266381	-0.0758888	0.0492507	-1.45486	-0.271101	1.72596	0.0885813	-0.27117	0.182589	0.00017588	2.91167e-07	1.51087e-05	1.16837	0.00017588	0.0199033	3.16544	2.91167e-07	0.00128069	1.99706	1.51087e-05	0.00648982
AMEX60DD036008	PKDCC	0.122146	-0.120223	-0.00192265	-0.957814	-0.26202	1.21983	0.177197	-0.169421	-0.00777533	0.000664673	4.49011e-07	1.35555e-05	0.681158	0.000664673	0.034437	2.16301	4.49011e-07	0.00128069	1.48185	1.35555e-05	0.00648982
AMEX60DD001756	MECOM	-0.136284	-0.11874	0.255024	1.06204	0.0377884	-1.09983	-0.339863	-0.193401	0.533264	0.000173295	1.47887e-06	0.000217374	-1.02278	0.000173295	0.0199033	-2.1604	1.47887e-06	0.00158226	-1.13762	0.000217374	0.0180797
AMEX60DD024012	PPARG	0.0946237	0.00781428	-0.102438	-0.600848	-0.157447	0.758295	0.0529995	-0.211961	0.158961	0.00252929	2.55093e-06	7.72336e-05	0.435692	0.00252929	0.0568618	1.35143	2.55093e-06	0.00158807	0.915743	7.72336e-05	0.0119836
AMEX60DD047789	SHOX	0.306514	0.15909	-0.465604	-1.32915	-0.195565	1.52471	0.355361	-0.0369585	-0.318403	0.000807186	2.61093e-06	0.000163328	1.13695	0.000807186	0.0370198	2.85723	2.61093e-06	0.00158807	1.72028	0.000163328	0.0168456
HOXD8	HOXD8	0.174056	0.227866	-0.401922	-1.1578	-0.360586	1.51839	0.33694	-0.204779	-0.13216	0.0035064	2.02147e-06	4.71555e-05	0.776197	0.0035064	0.0657639	2.65517	2.02147e-06	0.00158807	1.87897	4.71555e-05	0.00982253
AMEX60DD035598	MEIS1	0.200272	-0.119183	-0.0810893	-1.06265	0.244382	0.818268	0.2602	-0.344522	0.084322	3.01821e-05	2.88033e-06	0.00754206	1.30394	3.01821e-05	0.00979908	1.87783	2.88033e-06	0.00167515	0.573886	0.00754206	0.0868525
AMEX60DD003443	AMEX60DD003443	0.447396	0.173366	-0.620762	0.864516	-0.382564	-0.481952	-0.264952	0.116796	0.148156	5.78189e-06	3.48918e-06	0.401543	-1.23001	5.78189e-06	0.00567059	-1.32939	3.48918e-06	0.0017867	-0.0993886	0.401543	0.633692
AMEX60DD003663	PRTG	0.135291	0.0789321	-0.214223	-0.569771	-0.150222	0.719993	0.114895	0.0618618	-0.176757	0.00424988	5.8443e-06	0.000183334	0.431342	0.00424988	0.0726859	1.30156	5.8443e-06	0.00185541	0.870215	0.000183334	0.0174383
AMEX60DD012146	MEIS2	0.254509	0.0420765	-0.296586	-1.46863	0.511439	0.957189	0.551886	-0.344324	-0.207562	2.304e-05	6.21255e-06	0.0845561	1.96969	2.304e-05	0.00961328	2.41544	6.21255e-06	0.00185541	0.44575	0.0845561	0.270603
AMEX60DD024863	AMEX60DD024863	0.159143	0.139663	-0.298806	0.641633	0.170197	-0.81183	-0.159352	0.00407689	0.155275	0.00493718	6.24328e-06	0.000184075	-0.472839	0.00493718	0.0762089	-1.45487	6.24328e-06	0.00185541	-0.982027	0.000184075	0.0174383
AMEX60DD038142	AMEX60DD038142	-0.331858	-0.0832132	0.415071	0.839585	0.214739	-1.05432	0.148637	-0.118226	-0.0304112	0.00433278	6.09995e-06	0.000192441	-0.631686	0.00433278	0.0730551	-1.90075	6.09995e-06	0.00185541	-1.26906	0.000192441	0.0175008
AMEX60DD001056	TBX3	0.275044	-0.0576367	-0.217408	-1.11646	0.124629	0.991835	0.139491	-0.0765134	-0.0629773	0.000279085	9.74374e-06	0.00417796	1.21965	0.000279085	0.025254	2.08685	9.74374e-06	0.00214344	0.867206	0.00417796	0.0649829
AMEX60DD020306	CYTB	-0.591722	-0.294413	0.886135	-1.64519	0.0836426	1.56155	-0.0693218	-1.25841	1.32773	0.000607122	1.13718e-05	0.00234672	1.63097	0.000607122	0.0326802	3.10888	1.13718e-05	0.00226326	1.47791	0.00234672	0.049892
AMEX60DD020309	ND5	-0.566392	-0.344945	0.911337	-1.46506	-0.0188491	1.48391	-0.0272983	-1.35886	1.38615	0.00112828	1.20005e-05	0.00142464	1.3571	0.00112828	0.0421168	2.85985	1.20005e-05	0.00226326	1.50275	0.00142464	0.0401114
AMEX60DD020310	ND4	-0.566392	-0.344945	0.911337	-1.46506	-0.0188491	1.48391	-0.0923493	-1.3263	1.41865	0.00112828	1.20005e-05	0.00142464	1.3571	0.00112828	0.0421168	2.85985	1.20005e-05	0.00226326	1.50275	0.00142464	0.0401114
AMEX60DD020311	COX1	-0.473304	-0.433739	0.907043	-1.46505	-0.0187783	1.48383	-0.11536	-1.36571	1.48107	0.00116836	1.25e-05	0.00147631	1.35726	0.00116836	0.0425709	2.85986	1.25e-05	0.00226326	1.50261	0.00147631	0.0407857
HOXA11	HOXA11	-0.318256	-0.0637307	0.381987	1.21826	0.303416	-1.52167	0.35143	0.177046	-0.528476	0.00659827	1.12334e-05	0.000349559	-0.92215	0.00659827	0.0862834	-2.74724	1.12334e-05	0.00226326	-1.82509	0.000349559	0.0226042
AMEX60DD045636	LIMCH1	0.00478837	-0.0230862	0.0182978	-0.572743	-0.316094	0.888837	0.122057	-0.0982057	-0.0238517	0.110571	1.40644e-05	0.000108168	0.237771	0.110571	0.331247	1.4427	1.40644e-05	0.00234786	1.20493	0.000108168	0.0139893
AMEX60DD044133	CXCL8	-0.0468968	0.0246163	0.0222805	-0.592148	0.157304	0.434844	0.159739	-0.220764	0.0610251	0.000121804	1.5879e-05	0.0355121	0.724518	0.000121804	0.0165937	1.00206	1.5879e-05	0.00254258	0.277539	0.0355121	0.18191
AMEX60DD047469	NA	0.523919	-0.170377	-0.353542	-0.536605	-0.222384	0.758988	-0.329188	-0.294969	0.624156	0.038891	1.72764e-05	0.000228462	0.305069	0.038891	0.197885	1.28644	1.72764e-05	0.00266257	0.981372	0.000228462	0.0185077
AMEX60DD045723	PCDH7	-0.048121	-0.112909	0.16103	-0.662065	0.0567996	0.605266	0.0902716	-0.329021	0.238749	0.000694679	1.89716e-05	0.00500335	0.684396	0.000694679	0.0347901	1.23286	1.89716e-05	0.00279096	0.548466	0.00500335	0.0713318
HOXA13	HOXA13	-0.485012	-0.56514	1.05015	0.536222	0.570716	-1.10694	0.225324	0.0601158	-0.28544	0.893094	1.92938e-05	4.41926e-05	0.021782	0.893094	0.970618	-1.65587	1.92938e-05	0.00279455	-1.67765	4.41926e-05	0.00937123
AMEX60DD001755	AMEX60DD001755	0.496717	-0.0482492	-0.448468	0.841434	-0.00232462	-0.83911	-0.208732	-0.218616	0.427348	0.00139067	2.19063e-05	0.0031578	-0.843948	0.00139067	0.0456443	-1.68073	2.19063e-05	0.00292221	-0.836785	0.0031578	0.0570002
AMEX60DD028892	IRF1	-0.0173315	-0.0863454	0.103677	-0.732631	-0.511925	1.24456	0.187602	-0.220815	0.0332131	0.379391	2.50472e-05	0.000113089	0.178784	0.379391	0.634366	1.93527	2.50472e-05	0.00301088	1.75648	0.000113089	0.0142334
AMEX60DD036864	AMEX60DD036864	-0.167994	0.206444	-0.0384491	-0.800214	0.125594	0.67462	0.143184	-0.0026035	-0.14058	0.000516301	2.7255e-05	0.0135533	0.89018	0.000516301	0.0306417	1.43921	2.7255e-05	0.00308194	0.549027	0.0135533	0.114713
AMEX60DD041547	CNTFR	-0.139503	-0.0217503	0.161253	-1.00806	-0.0456236	1.05369	0.257543	-0.126506	-0.131036	0.0027354	2.70872e-05	0.00240989	0.929568	0.0027354	0.0589351	2.02888	2.70872e-05	0.00308194	1.09931	0.00240989	0.0504252
HOXD9	HOXD9	0.264218	0.275215	-0.539433	-1.13455	-0.529339	1.66388	0.302655	-0.230437	-0.0722175	0.072269	2.73654e-05	0.000290303	0.590526	0.072269	0.265418	2.78375	2.73654e-05	0.00308194	2.19322	0.000290303	0.02091
AMEX60DD018915	AMEX60DD018915	-0.0362674	-0.0558724	0.0921398	-1.22366	0.109557	1.11411	-0.106425	-0.222563	0.328988	0.000907478	2.91408e-05	0.00791737	1.31404	0.000907478	0.0385563	2.31859	2.91408e-05	0.00310087	1.00455	0.00791737	0.0892097
AMEX60DD021181	LFNG	0.15873	0.00957462	-0.168304	-0.581395	-0.261934	0.843328	0.142516	-0.230269	0.0877528	0.0818927	3.0197e-05	0.000305792	0.288062	0.0818927	0.282866	1.39332	3.0197e-05	0.00314271	1.10526	0.000305792	0.0209613
AMEX60DD023546	OXTR	0.218251	0.0686928	-0.286944	-0.658999	-0.176304	0.835303	0.206987	-0.0761181	-0.130869	0.0197837	3.40675e-05	0.000795138	0.461936	0.0197837	0.144843	1.47354	3.40675e-05	0.00319089	1.01161	0.000795138	0.0306503
AMEX60DD052204	ZNF503	0.197737	-0.0426497	-0.155087	-0.807396	0.105612	0.701784	0.116256	-0.215445	0.099189	0.000715035	3.24765e-05	0.012562	0.898346	0.000715035	0.0351367	1.49452	3.24765e-05	0.00319089	0.596171	0.012562	0.11124
AMEX60DD022450	SOSTDC1	-0.197485	-0.147848	0.345333	0.554131	0.225536	-0.779667	0.192483	-0.460615	0.268131	0.0513794	3.58329e-05	0.00048358	-0.327678	0.0513794	0.225628	-1.33288	3.58329e-05	0.00332061	-1.0052	0.00048358	0.0257799
AMEX60DD000956	LIF	0.025927	-0.26	0.234073	0.682623	0.166595	-0.849218	-0.184273	-0.354466	0.538739	0.0147469	3.79561e-05	0.00110952	-0.526872	0.0147469	0.124812	-1.54269	3.79561e-05	0.00337136	-1.01581	0.00110952	0.0359227
HOXA10	HOXA10	-0.0494534	0.0243947	0.0250586	0.856663	0.328551	-1.18521	0.290739	-0.0744584	-0.21628	0.0408061	3.90009e-05	0.000612393	-0.548707	0.0408061	0.20275	-2.06247	3.90009e-05	0.00341266	-1.51377	0.000612393	0.0279585
AMEX60DD006606	KCNA3	-0.145272	-0.169076	0.314348	0.579198	-0.0248668	-0.554331	0.307987	-0.334519	0.0265318	0.0021117	5.36093e-05	0.0090391	-0.611458	0.0021117	0.0532638	-1.14092	5.36093e-05	0.00391881	-0.529464	0.0090391	0.0949623
AMEX60DD041959	PTGER4	-0.00145581	-0.141159	0.142615	-0.56396	-0.196738	0.760698	-0.0225547	-0.204364	0.226919	0.0472335	5.40266e-05	0.000843565	0.352152	0.0472335	0.216562	1.30959	5.40266e-05	0.00393708	0.957436	0.000843565	0.0314672
AMEX60DD037579	TBX22	0.493162	0.118984	-0.612146	-0.428043	-0.167704	0.595748	0.135125	-0.0877244	-0.0474003	0.06077	6.04303e-05	0.000833088	0.260024	0.06077	0.244138	1.02348	6.04303e-05	0.00409916	0.763452	0.000833088	0.0312935
AMEX60DD055403	AMEX60DD055403	-0.24917	0.0161378	0.233032	-0.561862	0.00143712	0.560425	-0.392564	-0.0905908	0.483155	0.00380474	6.8277e-05	0.00749072	0.554803	0.00380474	0.0688362	1.11379	6.8277e-05	0.0043524	0.558988	0.00749072	0.0864721
AMEX60DD050555	LHX2	-0.136316	-0.0832923	0.219609	0.676519	0.0346611	-0.71118	-0.242398	-0.122495	0.364893	0.00589213	7.65241e-05	0.00600879	-0.648497	0.00589213	0.081919	-1.39434	7.65241e-05	0.00460606	-0.745841	0.00600879	0.0786186
AMEX60DD000249	AMEX60DD000249	0.0099511	-0.0390027	0.0290516	-0.595398	0.0969001	0.498498	0.0637361	-0.151284	0.0875479	0.00119749	7.92996e-05	0.0320456	0.692079	0.00119749	0.0432974	1.09368	7.92996e-05	0.00464389	0.401598	0.0320456	0.171935
AMEX60DD001828	SHOX2	0.39343	0.0225765	-0.416006	-1.18028	0.259917	0.92036	0.2771	-0.0918212	-0.185279	0.000798707	8.2809e-05	0.0565424	1.43338	0.000798707	0.0370078	2.09382	8.2809e-05	0.00477735	0.660442	0.0565424	0.223267
AMEX60DD043548	AMEX60DD043548	0.239184	-0.281592	0.0424081	-0.722364	-0.0292082	0.751573	0.391113	-0.224233	-0.166881	0.00757779	9.02945e-05	0.0061684	0.648057	0.00757779	0.0922238	1.42884	9.02945e-05	0.00506036	0.780781	0.0061684	0.0793831
AMEX60DD040350	AMEX60DD040350	-0.217808	0.191423	0.0263852	0.705168	-0.476499	-0.228669	0.0623849	-0.252411	0.190026	2.36627e-05	0.000101724	0.109134	-1.19453	2.36627e-05	0.00961328	-0.946702	0.000101724	0.00534462	0.247831	0.109134	0.306608
AMEX60DD030673	NTN1	0.216416	-0.0392384	-0.177177	-0.556585	0.0107837	0.545801	0.277582	-0.264563	-0.0130192	0.00485924	0.000109438	0.0121956	0.561914	0.00485924	0.0756246	1.09693	0.000109438	0.00544894	0.535017	0.0121956	0.109273
AMEX60DD019895	AMEX60DD019895	0.144619	0.197948	-0.342567	-0.755506	0.252715	0.50279	0.0533435	0.10263	-0.155973	0.000518115	0.000132439	0.212797	0.977379	0.000518115	0.0306417	1.22745	0.000132439	0.00607566	0.250075	0.212797	0.442357
AMEX60DD008822	AMEX60DD008822	-0.0269743	0.0524646	-0.0254903	-0.957401	0.326315	0.631086	0.265266	-0.390799	0.125533	0.000495952	0.000137134	0.237166	1.27294	0.000495952	0.0302354	1.57771	0.000137134	0.00616004	0.30477	0.237166	0.470257
AMEX60DD007737	AVPR1A	0.168925	-0.134466	-0.0344592	-0.647379	0.101874	0.545505	0.0734564	-0.294748	0.221292	0.00231223	0.000142662	0.0391619	0.715269	0.00231223	0.0551055	1.1589	0.000142662	0.00632386	0.443631	0.0391619	0.190318
AMEX60DD038669	AMEX60DD038669	-1.16867	0.423543	0.745122	-1.97452	1.01688	0.957641	-1.0587	-0.0882538	1.14696	0.000126159	0.000143088	0.893813	2.91	0.000126159	0.0168146	2.85077	0.000143088	0.00633083	-0.0592347	0.893813	0.974775
AMEX60DD045793	SLIT2	0.207174	-0.168762	-0.0384123	-0.700993	0.192182	0.508811	0.0180566	-0.223697	0.20564	0.00098898	0.000164086	0.131621	0.886838	0.00098898	0.0397128	1.20347	0.000164086	0.00678425	0.316629	0.131621	0.339816
AMEX60DD053570	AMEX60DD053570	0.0675443	-0.160695	0.0931508	0.350254	0.383889	-0.734143	0.274477	0.403163	-0.677641	0.999154	0.000187404	0.000441952	0.000166918	0.999154	1	-1.11786	0.000187404	0.00736413	-1.11803	0.000441952	0.0248622
AMEX60DD042956	ROR2	-0.0101525	-0.0676591	0.0778116	-0.642557	-0.384315	1.02687	0.146715	-0.0391809	-0.107534	0.324103	0.000189893	0.00109993	0.238717	0.324103	0.583719	1.6499	0.000189893	0.00743712	1.41119	0.00109993	0.0356739
AMEX60DD003183	AMEX60DD003183	0.269433	0.272403	-0.541837	-0.639697	0.115975	0.523722	0.720302	0.343717	-1.06402	0.00228171	0.000197875	0.065782	0.767067	0.00228171	0.0548026	1.17481	0.000197875	0.00763011	0.407747	0.065782	0.239152
AMEX60DD028721	DUSP1	0.138701	-0.106674	-0.032027	-0.511318	-0.222261	0.733579	0.252036	-0.049886	-0.20215	0.185733	0.000274139	0.00242394	0.258781	0.185733	0.434744	1.21462	0.000274139	0.00924935	0.955839	0.00242394	0.0505697
HOXD10	HOXD10	0.204029	0.32228	-0.52631	-0.626183	-0.592016	1.2182	0.203174	-0.285389	0.0822152	0.902712	0.000275186	0.000713646	0.0338538	0.902712	0.975441	1.84407	0.000275186	0.00925332	1.81021	0.000713646	0.0289119
AMEX60DD010303	TCAP	0.343965	-0.143674	-0.200291	-0.716206	0.330065	0.386141	0.485452	-0.0530415	-0.432411	0.000393619	0.000286916	0.767164	1.02531	0.000393619	0.0276306	1.08138	0.000286916	0.00950916	0.0560763	0.767164	0.904356
AMEX60DD038501	MT-CO1	-0.226378	-0.558908	0.785286	-0.702314	-0.140127	0.842441	-0.290959	-0.932276	1.22324	0.0465889	0.000293069	0.00709799	0.542599	0.0465889	0.215379	1.52517	0.000293069	0.00954117	0.982567	0.00709799	0.0842147
AMEX60DD044526	AMEX60DD044526	0.0784626	0.0996271	-0.17809	-0.533142	0.0237806	0.509361	-0.333137	-0.0994468	0.432583	0.00942821	0.000308031	0.029194	0.547421	0.00942821	0.100916	1.033	0.000308031	0.00975257	0.485581	0.029194	0.164868
AMEX60DD034360	RPS14	0.159513	0.0615321	-0.221045	-0.643567	-0.280844	0.924411	-0.0370662	0.0615971	-0.0245309	0.191437	0.000336418	0.00299019	0.334557	0.191437	0.441293	1.53981	0.000336418	0.0100549	1.20525	0.00299019	0.0556388
AMEX60DD038502	ND5	-0.178562	-0.545076	0.723638	-0.678503	-0.150651	0.829155	-0.250527	-0.924048	1.17458	0.057539	0.000336468	0.00718063	0.509776	0.057539	0.237155	1.48958	0.000336468	0.0100549	0.979806	0.00718063	0.0848057
AMEX60DD026664	AMEX60DD026664	-0.0452921	-0.216086	0.261379	-0.526323	-0.0231169	0.54944	0.142448	-0.281478	0.139029	0.0256073	0.00036976	0.015402	0.439026	0.0256073	0.162827	1.01158	0.00036976	0.0105165	0.572557	0.015402	0.122348
AMEX60DD045937	SORCS2	-0.108458	0.0489105	0.0595477	-0.555021	-0.110224	0.665245	0.114111	-0.0992774	-0.0148332	0.0536958	0.000386153	0.00897549	0.431677	0.0536958	0.230259	1.20715	0.000386153	0.0107059	0.775468	0.00897549	0.0945258
AMEX60DD039219	ZADH2	-0.0500145	-0.139327	0.189342	-0.622242	0.565289	0.0569533	0.179179	-0.194733	0.0155537	1.67052e-05	0.000543269	0.00523315	1.17616	1.67052e-05	0.00905273	0.667823	0.000543269	0.0125331	-0.508335	0.00523315	0.0728863
AMEX60DD045938	AMEX60DD045938	-0.318412	0.420667	-0.102254	-0.361206	-0.543904	0.90511	0.141046	-0.0691743	-0.0718713	0.325094	0.000555707	0.000507163	-0.213665	0.325094	0.584931	1.23535	0.000555707	0.0126993	1.44901	0.000507163	0.0261171
AMEX60DD049212	MAB21L1	0.137485	0.083305	-0.22079	-0.66964	-0.507589	1.17723	0.29827	-0.384634	0.0863638	0.618959	0.00062625	0.00231543	0.159913	0.618959	0.814042	1.84473	0.00062625	0.0134988	1.68482	0.00231543	0.0496362
AMEX60DD045083	SFRP2	0.110273	-0.0537247	-0.0565486	-0.761033	-0.0543635	0.815396	0.219683	-0.130613	-0.0890702	0.035312	0.000659977	0.0245911	0.6862	0.035312	0.189486	1.55596	0.000659977	0.0138578	0.86976	0.0245911	0.151963
AMEX60DD055927	AMEX60DD055927	0.10078	0.0342381	-0.135018	-0.708213	0.299404	0.408808	0.0612214	-0.465235	0.404013	0.00121232	0.000677936	0.632967	1.01416	0.00121232	0.0434715	1.12356	0.000677936	0.0140239	0.109404	0.632967	0.818839
AMEX60DD042075	FST	-0.0584947	-0.147551	0.206046	-0.557919	0.0377476	0.520171	-0.0947778	-0.178417	0.273195	0.0157599	0.000754873	0.0596663	0.592342	0.0157599	0.129684	1.07477	0.000754873	0.0148937	0.482424	0.0596663	0.228473
HOXD4	HOXD4	0.0368172	-0.0577497	0.0209326	-0.504012	-0.196392	0.700404	0.230814	-0.0776683	-0.153146	0.222229	0.000842313	0.00743854	0.276359	0.222229	0.478674	1.17315	0.000842313	0.0156961	0.896795	0.00743854	0.0861232
AMEX60DD021955	AMEX60DD021955	-0.0541106	-0.355648	0.409758	0.313433	0.397103	-0.710536	-0.0735885	-0.26791	0.341499	0.695675	0.000877452	0.00133197	0.0744338	0.695675	0.863375	-1.03321	0.000877452	0.0160602	-1.10764	0.00133197	0.0387157
AMEX60DD023726	WNT5A	-0.167063	-0.274813	0.441876	0.239317	0.498152	-0.737468	0.0284756	-0.368694	0.340219	0.185086	0.000901916	0.000541788	0.256298	0.185086	0.434052	-0.979322	0.000901916	0.0162704	-1.23562	0.000541788	0.026735
AMEX60DD020372	LOC107110648	-0.111336	-0.188779	0.300115	0.556485	0.245163	-0.801648	0.303918	-0.102659	-0.201259	0.280725	0.00109023	0.0081468	-0.286714	0.280725	0.542282	-1.33352	0.00109023	0.0179627	-1.04681	0.0081468	0.0903673
AMEX60DD021956	EVX1	-0.188089	-0.375478	0.563567	0.316504	0.397812	-0.714316	0.0491327	-0.210489	0.161357	0.720964	0.0011284	0.00173163	0.0714995	0.720964	0.87864	-1.04063	0.0011284	0.0182887	-1.11213	0.00173163	0.043216
AMEX60DD015838	AMEX60DD015838	0.314284	0.251516	-0.565799	-0.332485	-0.365373	0.697858	0.0803565	-0.21607	0.135714	0.763905	0.0011472	0.00186016	-0.0581573	0.763905	0.904422	1.00507	0.0011472	0.0183988	1.06323	0.00186016	0.0444919
AMEX60DD010829	AMEX60DD010829	0.133156	-0.128665	-0.00449064	0.564524	0.183784	-0.748307	0.110707	0.167875	-0.278582	0.169819	0.00131363	0.0151331	-0.383316	0.169819	0.415552	-1.31541	0.00131363	0.0197195	-0.932091	0.0151331	0.121535
AMEX60DD035280	ZBTB18	-0.0901276	-0.136702	0.22683	-0.507543	-0.249272	0.756815	-0.0295739	-0.157521	0.187095	0.31488	0.00131283	0.0090215	0.260721	0.31488	0.575528	1.26681	0.00131283	0.0197195	1.00609	0.0090215	0.094883
AMEX60DD025797	AMEX60DD025797	0.239015	-0.30057	0.0615546	-0.477234	-0.0384518	0.515686	-0.202705	-0.0165114	0.219217	0.0610561	0.00195595	0.0561996	0.467969	0.0610561	0.244703	1.02211	0.00195595	0.0245374	0.554138	0.0561996	0.222436
AMEX60DD051362	AMEX60DD051362	0.478773	0.000679432	-0.479453	0.516583	0.123198	-0.63978	-0.184041	0.105383	0.0786582	0.186574	0.00350208	0.0404001	-0.383624	0.186574	0.435629	-1.1466	0.00350208	0.0335089	-0.762978	0.0404001	0.193491
AMEX60DD024700	AMEX60DD024700	-0.290726	0.104506	0.18622	-0.244725	-0.462252	0.706977	-0.0182892	-0.503958	0.522247	0.270904	0.00410281	0.00238226	-0.256777	0.270904	0.531688	0.912452	0.00410281	0.0361017	1.16923	0.00238226	0.050144
AMEX60DD050593	AMEX60DD050593	0.265834	-0.291986	0.0261513	-0.551932	-0.128055	0.679987	-0.0147358	-0.0447291	0.0594649	0.191063	0.00434615	0.049571	0.425517	0.191063	0.44092	1.23356	0.00434615	0.0371791	0.808042	0.049571	0.211991
AMEX60DD017340	TACC2	0.274319	-0.0152619	-0.259057	-0.475682	-0.202249	0.677931	-0.26778	0.0179103	0.249869	0.376605	0.00542571	0.03314	0.270031	0.376605	0.63261	1.15021	0.00542571	0.0418782	0.880181	0.03314	0.174664
AMEX60DD047158	AMEX60DD047158	0.415665	0.0310951	-0.44676	-0.615289	-0.111285	0.726573	-0.691768	0.444784	0.246984	0.209485	0.00827851	0.0874412	0.503706	0.209485	0.464037	1.34156	0.00827851	0.0527503	0.837858	0.0874412	0.274939
AMEX60DD031901	AMEX60DD031901	-0.634093	0.526023	0.10807	0.523592	0.0101018	-0.533694	-0.355064	0.0702916	0.284773	0.153588	0.0124416	0.169734	-0.492506	0.153588	0.393958	-1.0363	0.0124416	0.0667544	-0.543795	0.169734	0.389548
AMEX60DD022604	AMEX60DD022604	0.012318	-0.0368047	0.0244866	-0.969664	0.763704	0.205961	0.00897163	-0.0771738	0.0682022	0.00235365	0.0167575	0.215624	1.67529	0.00235365	0.0553999	1.11755	0.0167575	0.0788874	-0.557743	0.215624	0.445833
AMEX60DD048434	AMEX60DD048434	-0.224694	0.00486787	0.219826	0.736302	-0.538696	-0.197606	0.0119388	-0.0382577	0.0263189	0.00740757	0.0287448	0.411754	-1.27721	0.00740757	0.0913396	-0.936117	0.0287448	0.106749	0.341089	0.411754	0.642442
